# Functional orthogonality of WRN inhibitor resistance enables alternating therapy and mutation-tolerant inhibitor design in MSI-H cancers

**DOI:** 10.64898/2026.06.09.731233

**Authors:** Guizhen Zhou, Dan Teng, Dan Wang, Miao Pang, Zisheng Fan, Yuyan Tao, Chen Shi, Xinyu Yang, Manlin Huang, Panpan Shao, Yun Liu, Rongrong Cui, Zhiyin Xie, Yuanyang Zhou, Zhiming Ge, Xinyi Ma, Jiahang Xu, Shuqing Chu, Yang Chen, Zhehuan Fan, Qibang Sui, Ruirui Yang, Chong Qin, Xutong Li, Kaixian Chen, Xiaomin Luo, Mingliang Wang, Sulin Zhang, Mingyue Zheng

## Abstract

Werner syndrome helicase (WRN) is a synthetic-lethal vulnerability in microsatellite instability–high (MSI-H)/mismatch repair–deficient (dMMR) cancers^1–5^, and non-covalent and covalent WRN inhibitors are now entering clinical development^6–9^. A central unresolved question is whether resistance to one WRN inhibitor class inevitably compromises the target, or instead creates actionable vulnerabilities to an alternate modality. Here we generated ten stable acquired-resistance models across three MSI-H cell lines using the non-covalent inhibitor HRO761 and the covalent inhibitor VVD-214. Whole-exome sequencing, biochemical reconstitution and isogenic knock-in models identified recurrent on-target WRN missense mutations as dominant resistance drivers, but with sharply modality-specific spectra: HRO761 resistance clustered at G729/F730/I852, whereas VVD-214 resistance concentrated at E846. These mutations impaired inhibitor engagement and abolished the canonical WRN inhibitor (WRNi)-induced pharmacodynamic cascade, including WRN reduction, DNA damage response (DDR) activation and G_2_/M arrest. Crucially, most resistance mutations retained biochemical, cellular and in vivo sensitivity to the alternate inhibitor modality, revealing a functional orthogonality that enabled a 7-day cyclic alternating regimen to delay tumour regrowth in xenografts. We further identified F730L as an engineered cross-resistant bottleneck model and used structure-guided, artificial intelligence (AI)-enabled optimization to generate GBA-007, a proof-of-concept mutation-tolerant WRN inhibitor candidate with promising activity against F730L in vitro and in vivo. Thus, clinically relevant WRN inhibitor classes impose distinct on-target resistance trajectories that can be exploited through schedule design, while cross-resistant bottlenecks can be addressed by rapid mutation-aware inhibitor engineering.
