## Supplementary material for "Functional orthogonality of WRN inhibitor resistance enables alternating therapy and mutation-tolerant inhibitor design in MSI-H cancers": Supplementary Data_20260608.xlsx

### Sheet: Supplementary Table S2
No	Structure	SMILES	Predicted binding affinity_F730	Predicted binding affinity_F730L	affinity_balanced_score	rank_affinity_balanced	docking_score_F730	docking_score_F730L	docking_balanced_score	rank_docking_balanced
1		CCc1c(N2CCN(C(=O)c3ncnc(C)c3[O-])CC2)c(=O)n2nc(C3CCCCO3)nc2n1CC(=O)Nc1ccc(C(F)(F)F)cc1Cl	7.06	6.84	0.875488	1	-13.551	-13.69	0.346304	32
2		CCc1c(N2CCN(C(=O)c3ncnc(C)c3[O-])CC2)c(=O)n2nc(-c3ccccc3)nc2n1CC(=O)Nc1ccc(C(F)(F)F)cc1Cl	7.28	6.74	0.864924	2	-14.404	-14.321	0.968739	2
3		CCc1c(N2CCN(C(=O)c3ncnc(C)c3[O-])CC2)c(=O)n2nc(C3CCCCC3)nc2n1CC(=O)Nc1ccc(C(F)(F)F)cc1Cl	7.06	6.61	0.821687	3	-13.307	-13.774	0.204993	36
4		CCc1c(N2CCN(C(=O)c3ncnc(C)c3[O-])CC2)c(=O)n2nc(C3CCCNC3)nc2n1CC(=O)Nc1ccc(C(F)(F)F)cc1Cl	7.19	6.4	0.780144	4	-13.214	-13.653	0.12988	41
5		CCc1c(N2CCN(C(=O)c3ncnc(C)c3[O-])CC2)c(=O)n2nc(-c3ncc[nH]c3=O)nc2n1CC(=O)Nc1ccc(C(F)(F)F)cc1Cl	6.5	6.9	0.778357	5	-14.198	-14.151	0.815974	9
6		CCc1c(N2CCN(C(=O)c3ncnc(C)c3[O-])CC2)c(=O)n2nc(N3CCCCC3)nc2n1CC(=O)Nc1ccc(C(F)(F)F)cc1Cl	7.35	6.31	0.768421	6	-14.071	-14.089	0.727739	16
7		CCc1c(N2CCN(C(=O)c3ncnc(C)c3[O-])CC2)c(=O)n2nc(N3CCNCC3)nc2n1CC(=O)Nc1ccc(C(F)(F)F)cc1Cl	6.83	6.43	0.766171	7	-14.011	-13.946	0.670261	18
8		CCc1c(N2CCN(C(=O)c3ncnc(C)c3[O-])CC2)c(=O)n2nc(-c3cc[nH]c(=O)c3)nc2n1CC(=O)Nc1ccc(C(F)(F)F)cc1Cl	6.73	6.37	0.746305	8	-14.445	-14.361	1	1
9		CCc1c(N2CCN(C(=O)c3ncnc(C)c3[O-])CC2)c(=O)n2nc(-c3ccncn3)nc2n1CC(=O)Nc1ccc(C(F)(F)F)cc1Cl	6.42	6.42	0.731628	9	-13.846	-13.796	0.545979	25
10		CCc1c(N2CCN(C(=O)c3ncnc(C)c3[O-])CC2)c(=O)n2nc(-n3ccncc3=O)nc2n1CC(=O)Nc1ccc(C(F)(F)F)cc1Cl	6.31	6.8	0.728195	10	-14.251	-14.243	0.861981	7
11		CCc1c(N2CCN(C(=O)c3ncnc(C)c3[O-])CC2)c(=O)n2nc(C3CCNCC3)nc2n1CC(=O)Nc1ccc(C(F)(F)F)cc1Cl	6.32	6.41	0.70772	11	-13.252	-13.984	0.199677	37
12		CCc1c(N2CCN(C(=O)c3ncnc(C)c3[O-])CC2)c(=O)n2nc(-c3cnc[nH]c3=O)nc2n1CC(=O)Nc1ccc(C(F)(F)F)cc1Cl	6.67	6.21	0.705379	12	-13.91	-13.854	0.59416	21
13		CCc1c(N2CCN(C(=O)c3ncnc(C)c3[O-])CC2)c(=O)n2nc(-c3cncnc3)nc2n1CC(=O)Nc1ccc(C(F)(F)F)cc1Cl	6.64	6.17	0.694273	13	-13.943	-13.929	0.625266	20
14		CCc1c(N2CCN(C(=O)c3ncnc(C)c3[O-])CC2)c(=O)n2nc(-c3cccnc3)nc2n1CC(=O)Nc1ccc(C(F)(F)F)cc1Cl	6.6	6.11	0.677906	14	-14.15	-14.068	0.774353	11
15		CCc1c(N2CCN(C(=O)c3ncnc(C)c3[O-])CC2)c(=O)n2nc(-c3ccccn3)nc2n1CC(=O)Nc1ccc(C(F)(F)F)cc1Cl	5.96	7.3	0.675802	15	-14.121	-14.027	0.750476	13
16		CCc1c(N2CCN(C(=O)c3ncnc(C)c3[O-])CC2)c(=O)n2nc(C3CNCCO3)nc2n1CC(=O)Nc1ccc(C(F)(F)F)cc1Cl	6.19	6.23	0.666873	16	-13.64	-13.577	0.386409	29
17		CCc1c(N2CCN(C(=O)c3ncnc(C)c3[O-])CC2)c(=O)n2nc(-c3ncncn3)nc2n1CC(=O)Nc1ccc(C(F)(F)F)cc1Cl	6.04	6.69	0.658788	17	-13.243	-13.066	0.0665339	42
18		CCc1c(N2CCN(C(=O)c3ncnc(C)c3[O-])CC2)c(=O)n2nc(C3CCCCN3)nc2n1CC(=O)Nc1ccc(C(F)(F)F)cc1Cl	6.36	6.04	0.647537	18	-13.444	-13.387	0.237136	35
19		CCc1c(N2CCN(C(=O)c3ncnc(C)c3[O-])CC2)c(=O)n2nc(C3COCCN3)nc2n1CC(=O)Nc1ccc(C(F)(F)F)cc1Cl	5.9	7	0.644264	19	-13.323	-13.418	0.16558	40
20		CCc1c(N2CCN(C(=O)c3ncnc(C)c3[O-])CC2)c(=O)n2nc(-c3ccn[nH]c3=O)nc2n1CC(=O)Nc1ccc(C(F)(F)F)cc1Cl	6.53	5.96	0.638736	20	-14.304	-14.262	0.897849	6
21		CCc1c(N2CCN(C(=O)c3ncnc(C)c3[O-])CC2)c(=O)n2nc(-c3ccc[nH]c3=O)nc2n1CC(=O)Nc1ccc(C(F)(F)F)cc1Cl	5.87	6.67	0.617968	21	-14.361	-14.284	0.936641	3
22		CCc1c(N2CCN(C(=O)c3ncnc(C)c3[O-])CC2)c(=O)n2nc(C3CCCNC3)nc2n1CC(=O)Nc1ccc(C(F)(F)F)cc1Cl	6.78	5.64	0.57846	22	-13.503	-13.823	0.334682	33
23		CCc1c(N2CCN(C(=O)c3ncnc(C)c3[O-])CC2)c(=O)n2nc(-c3cccnn3)nc2n1CC(=O)Nc1ccc(C(F)(F)F)cc1Cl	6.61	5.65	0.570886	23	-13.904	-13.816	0.585121	22
24		CCc1c(N2CCN(C(=O)c3ncnc(C)c3[O-])CC2)c(=O)n2nc(-c3nccc(=O)[nH]3)nc2n1CC(=O)Nc1ccc(C(F)(F)F)cc1Cl	5.73	6.41	0.570111	24	-13.879	-13.783	0.564863	23
25		CCc1c(N2CCN(C(=O)c3ncnc(C)c3[O-])CC2)c(=O)n2nc(C3CCCOC3)nc2n1CC(=O)Nc1ccc(C(F)(F)F)cc1Cl	5.64	6.57	0.558476	25	-13.425	-13.591	0.253557	34
26		CCc1c(N2CCN(C(=O)c3ncnc(C)c3[O-])CC2)c(=O)n2nc(-c3ccnc(=O)[nH]3)nc2n1CC(=O)Nc1ccc(C(F)(F)F)cc1Cl	5.87	5.75	0.55113	26	-14.119	-14.074	0.75575	12
27		CCc1c(N2CCN(C(=O)c3ncnc(C)c3[O-])CC2)c(=O)n2nc(-n3ncccc3=O)nc2n1CC(=O)Nc1ccc(C(F)(F)F)cc1Cl	5.45	6.77	0.525857	27	-14.097	-14.054	0.739179	14
28		CCc1c(N2CCN(C(=O)c3ncnc(C)c3[O-])CC2)c(=O)n2nc(-c3cncc(=O)[nH]3)nc2n1CC(=O)Nc1ccc(C(F)(F)F)cc1Cl	5.28	6.87	0.492055	28	-14.077	-13.996	0.718585	17
29		CCc1c(N2CCN(C(=O)c3ncnc(C)c3[O-])CC2)c(=O)n2nc(-c3ccncc3)nc2n1CC(=O)Nc1ccc(C(F)(F)F)cc1Cl	5.34	6.44	0.480903	29	-14.359	-14.273	0.933859	4
30		CCc1c(N2CCN(C(=O)c3ncnc(C)c3[O-])CC2)c(=O)n2nc(-c3cccc(=O)[nH]3)nc2n1CC(=O)Nc1ccc(C(F)(F)F)cc1Cl	5.53	5.65	0.479019	30	-14.353	-14.285	0.931764	5
31		CCc1c(N2CCN(C(=O)c3ncnc(C)c3[O-])CC2)c(=O)n2nc(C3CCCCO3)nc2n1CC(=O)Nc1ccc(C(F)(F)F)cc1Cl	5.31	5.95	0.445251	31	-13.169	-13.2	0.03875	44
32		CCc1c(N2CCN(C(=O)c3ncnc(C)c3[O-])CC2)c(=O)n2nc(-n3cnccc3=O)nc2n1CC(=O)Nc1ccc(C(F)(F)F)cc1Cl	5.19	6.39	0.442994	32	-13.863	-13.832	0.561637	24
33		CCc1c(N2CCN(C(=O)c3ncnc(C)c3[O-])CC2)c(=O)n2nc(C3CCCCN3)nc2n1CC(=O)Nc1ccc(C(F)(F)F)cc1Cl	6.21	5.09	0.416569	33	-13.653	-13.626	0.401365	28
34		CCc1c(N2CCN(C(=O)c3ncnc(C)c3[O-])CC2)c(=O)n2nc(-c3cc[nH]c(=O)n3)nc2n1CC(=O)Nc1ccc(C(F)(F)F)cc1Cl	6.19	4.97	0.387332	34	-13.822	-13.817	0.533849	27
35		CCc1c(N2CCN(C(=O)c3ncnc(C)c3[O-])CC2)c(=O)n2nc(-c3cn[nH]c(=O)c3)nc2n1CC(=O)Nc1ccc(C(F)(F)F)cc1Cl	5.68	5.01	0.366951	35	-14.239	-14.189	0.846958	8
36		CCc1c(N2CCN(C(=O)c3ncnc(C)c3[O-])CC2)c(=O)n2nc(-n3ccccc3=O)nc2n1CC(=O)Nc1ccc(C(F)(F)F)cc1Cl	4.98	5.82	0.360681	36	-14.022	-14.316	0.728546	15
37		CCc1c(N2CCN(C(=O)c3ncnc(C)c3[O-])CC2)c(=O)n2nc(C3CNCCO3)nc2n1CC(=O)Nc1ccc(C(F)(F)F)cc1Cl	4.96	5.74	0.351338	37	-13.544	-12.921	0.0587774	43
38		CCc1c(N2CCN(C(=O)c3ncnc(C)c3[O-])CC2)c(=O)n2nc(-c3ncccn3)nc2n1CC(=O)Nc1ccc(C(F)(F)F)cc1Cl	5.01	4.92	0.306832	38	-13.617	-13.503	0.361711	30
39		CCc1c(N2CCN(C(=O)c3ncnc(C)c3[O-])CC2)c(=O)n2nc(C3CNCCN3)nc2n1CC(=O)Nc1ccc(C(F)(F)F)cc1Cl	4.92	4.93	0.29464	39	-13.363	-13.405	0.188852	39
40		CCc1c(N2CCN(C(=O)c3ncnc(C)c3[O-])CC2)c(=O)n2nc(-n3cccnc3=O)nc2n1CC(=O)Nc1ccc(C(F)(F)F)cc1Cl	5.05	4.78	0.276416	40	-13.826	-13.886	0.54594	26
41		CCc1c(N2CCN(C(=O)c3ncnc(C)c3[O-])CC2)c(=O)n2nc(C3CCCOC3)nc2n1CC(=O)Nc1ccc(C(F)(F)F)cc1Cl	4.48	5.3	0.213653	41	-13.338	-13.546	0.192762	38
42		CCc1c(N2CCN(C(=O)c3ncnc(C)c3[O-])CC2)c(=O)n2nc(C3CNCCN3)nc2n1CC(=O)Nc1ccc(C(F)(F)F)cc1Cl	3.92	5	0.0654971	42	-13.614	-13.465	0.354552	31
43		CCc1c(N2CCN(C(=O)c3ncnc(C)c3[O-])CC2)c(=O)n2nc(-c3ccnnc3)nc2n1CC(=O)Nc1ccc(C(F)(F)F)cc1Cl	4.03	4.55	0.0648373	43	-14.184	-14.082	0.797614	10
44		CCc1c(N2CCN(C(=O)c3ncnc(C)c3[O-])CC2)c(=O)n2nc(-c3cc(=O)[nH]cn3)nc2n1CC(=O)Nc1ccc(C(F)(F)F)cc1Cl	4.94	3.88	0.0594752	44	-13.97	-13.884	0.635944	19

### Sheet: Supplementary Table S3
No	Structure	SMILES	Predicted binding affinity_F730	Predicted binding affinity_F730L	affinity_balanced_score	rank_affinity_balanced	docking_score_F730	docking_score_F730L	docking_balanced_score	rank_docking_balanced
1		CCc1c(N2CCN(C(=O)c3ncnc(C)c3[O-])CC2)c(=O)n2nc(N3CCC(c4cccc5c4OCC5)CC3)nc2n1CC(=O)Nc1ccc(C(F)(F)F)cc1Cl	9.27	6.78	0.630705	1	-14.802	-14.791	0.65363	6
2		CCc1c(N2CCN(C(=O)c3ncnc(C)c3[O-])CC2)c(=O)n2nc(N3CCN(C4CC4)CC3)nc2n1CC(=O)Nc1ccc(C(F)(F)F)cc1Cl	7.55	6.64	0.57654	2	-14.016	-14.133	0.247075	91
3		CCc1c(N2CCN(C(=O)c3ncnc(C)c3[O-])CC2)c(=O)n2nc(N3CCC(OC)CC3)nc2n1CC(=O)Nc1ccc(C(F)(F)F)cc1Cl	7.9	6.44	0.566158	3	-14.337	-14.22	0.323036	77
4		CCc1c(N2CCN(C(=O)c3ncnc(C)c3[O-])CC2)c(=O)n2nc(N3CCC(c4ccccc4OC)CC3)nc2n1CC(=O)Nc1ccc(C(F)(F)F)cc1Cl	7.09	6.49	0.55151	4	-14.707	-14.787	0.641929	7
5		CCc1c(N2CCN(C(=O)c3ncnc(C)c3[O-])CC2)c(=O)n2nc(-c3ccn(CC)c(=O)c3)nc2n1CC(=O)Nc1ccc(C(F)(F)F)cc1Cl	6.72	6.49	0.542679	5	-14.604	-14.551	0.514415	37
6		CCc1c(N2CCN(C(=O)c3ncnc(C)c3[O-])CC2)c(=O)n2nc(N3CCC(C(F)(F)F)CC3)nc2n1CC(=O)Nc1ccc(C(F)(F)F)cc1Cl	5.85	8.47	0.532159	6	-14.307	-14.313	0.366064	69
7		CCc1c(N2CCN(C(=O)c3ncnc(C)c3[O-])CC2)c(=O)n2nc(N3CCC(CC)CC3)nc2n1CC(=O)Nc1ccc(C(F)(F)F)cc1Cl	7.54	6	0.516348	7	-14.248	-14.319	0.363002	71
8		CCc1c(N2CCN(C(=O)c3ncnc(C)c3[O-])CC2)c(=O)n2nc(-c3ccc(C4COC4)cc3)nc2n1CC(=O)Nc1ccc(C(F)(F)F)cc1Cl	6.82	6.16	0.514153	8	-14.49	-14.756	0.577306	21
9		CCOC1CCN(c2nc3n(CC(=O)Nc4ccc(C(F)(F)F)cc4Cl)c(CC)c(N4CCN(C(=O)c5ncnc(C)c5[O-])CC4)c(=O)n3n2)CC1	6	5.86	0.466479	9	-14.394	-14.328	0.382399	67
10		CCc1c(N2CCN(C(=O)c3ncnc(C)c3[O-])CC2)c(=O)n2nc(N3CCC(C4CCO4)CC3)nc2n1CC(=O)Nc1ccc(C(F)(F)F)cc1Cl	7.33	5.52	0.466371	10	-14.444	-14.414	0.430141	58
11		CCc1c(N2CCN(C(=O)c3ncnc(C)c3[O-])CC2)c(=O)n2nc(-c3ccc(-c4cccc5c4OCC5)cc3)nc2n1CC(=O)Nc1ccc(C(F)(F)F)cc1Cl	5.12	8	0.451462	11	-15.334	-15.38	1	1
12		CCc1c(N2CCN(C(=O)c3ncnc(C)c3[O-])CC2)c(=O)n2nc(N3CCN(OC(C)C)CC3)nc2n1CC(=O)Nc1ccc(C(F)(F)F)cc1Cl	7.39	5.3	0.447194	12	-14.183	-14.102	0.248793	90
13		CCc1c(N2CCN(C(=O)c3ncnc(C)c3[O-])CC2)c(=O)n2nc(N3CCC(C)CC3)nc2n1CC(=O)Nc1ccc(C(F)(F)F)cc1Cl	5.85	5.64	0.44229	13	-14.167	-14.152	0.27194	85
14		CCc1c(N2CCN(C(=O)c3ncnc(C)c3[O-])CC2)c(=O)n2nc(N3CCC(C4CCO4)CC3)nc2n1CC(=O)Nc1ccc(C(F)(F)F)cc1Cl	4.48	10.19	0.441653	14	-14.302	-14.308	0.363074	70
15		CCc1c(N2CCN(C(=O)c3ncnc(C)c3[O-])CC2)c(=O)n2nc(-c3ccn(OC4CC4)c(=O)c3)nc2n1CC(=O)Nc1ccc(C(F)(F)F)cc1Cl	6.21	5.54	0.441515	15	-14.755	-14.759	0.632961	9
16		CCc1c(N2CCN(C(=O)c3ncnc(C)c3[O-])CC2)c(=O)n2nc(N3CCC(OC4CC4)CC3)nc2n1CC(=O)Nc1ccc(C(F)(F)F)cc1Cl	4.86	8.4	0.436009	16	-14.384	-14.448	0.440855	54
17		CCc1c(N2CCN(C(=O)c3ncnc(C)c3[O-])CC2)c(=O)n2nc(-c3ccn(N(C)C)c(=O)c3)nc2n1CC(=O)Nc1ccc(C(F)(F)F)cc1Cl	5.03	7.39	0.428585	17	-14.636	-14.558	0.521158	35
18		CCc1c(N2CCN(C(=O)c3ncnc(C)c3[O-])CC2)c(=O)n2nc(-c3ccc(C(F)F)cc3)nc2n1CC(=O)Nc1ccc(C(F)(F)F)cc1Cl	7.73	4.95	0.422522	18	-14.543	-14.618	0.541384	28
19		CCc1c(N2CCN(C(=O)c3ncnc(C)c3[O-])CC2)c(=O)n2nc(-c3ccn(C4CCO4)c(=O)c3)nc2n1CC(=O)Nc1ccc(C(F)(F)F)cc1Cl	5.1	6.8	0.42145	19	-14.798	-14.719	0.617533	11
20		CCc1c(N2CCN(C(=O)c3ncnc(C)c3[O-])CC2)c(=O)n2nc(N3CCN(N(C)C)CC3)nc2n1CC(=O)Nc1ccc(C(F)(F)F)cc1Cl	6.64	5.12	0.412433	20	-14.14	-14.02	0.20375	98
21		CCc1ccc(-c2nc3n(CC(=O)Nc4ccc(C(F)(F)F)cc4Cl)c(CC)c(N4CCN(C(=O)c5ncnc(C)c5[O-])CC4)c(=O)n3n2)cc1	5.7	5.23	0.400303	21	-14.32	-14.591	0.487294	42
22		CCc1c(N2CCN(C(=O)c3ncnc(C)c3[O-])CC2)c(=O)n2nc(-c3ccc(C(F)(F)F)cc3)nc2n1CC(=O)Nc1ccc(C(F)(F)F)cc1Cl	4.67	7.63	0.399838	22	-14.696	-14.675	0.585289	19
23		CCc1c(N2CCN(C(=O)c3ncnc(C)c3[O-])CC2)c(=O)n2nc(N3CCC(N(C)C)CC3)nc2n1CC(=O)Nc1ccc(C(F)(F)F)cc1Cl	4.92	6.44	0.395835	23	-14.375	-14.418	0.425065	61
24		CCc1c(N2CCN(C(=O)c3ncnc(C)c3[O-])CC2)c(=O)n2nc(-c3ccn(-c4cccc5c4OCC5)c(=O)c3)nc2n1CC(=O)Nc1ccc(C(F)(F)F)cc1Cl	5.05	5.9	0.3956	24	-14.716	-14.632	0.566022	24
25		CCOn1ccc(-c2nc3n(CC(=O)Nc4ccc(C(F)(F)F)cc4Cl)c(CC)c(N4CCN(C(=O)c5ncnc(C)c5[O-])CC4)c(=O)n3n2)cc1=O	7.07	4.83	0.395529	25	-14.734	-14.461	0.483105	46
26		CCc1c(N2CCN(C(=O)c3ncnc(C)c3[O-])CC2)c(=O)n2nc(-c3ccc(C4CCC4)cc3)nc2n1CC(=O)Nc1ccc(C(F)(F)F)cc1Cl	5.71	5.16	0.393984	26	-14.724	-14.759	0.629789	10
27		CCc1c(N2CCN(C(=O)c3ncnc(C)c3[O-])CC2)c(=O)n2nc(N3CCN(C4COC4)CC3)nc2n1CC(=O)Nc1ccc(C(F)(F)F)cc1Cl	5.68	5.09	0.386711	27	-13.79	-13.93	0.123335	102
28		CCc1c(N2CCN(C(=O)c3ncnc(C)c3[O-])CC2)c(=O)n2nc(-c3ccc(OC)cc3)nc2n1CC(=O)Nc1ccc(C(F)(F)F)cc1Cl	5.09	5.32	0.385835	28	-14.49	-14.514	0.484413	43
29		CCON1CCN(c2nc3n(CC(=O)Nc4ccc(C(F)(F)F)cc4Cl)c(CC)c(N4CCN(C(=O)c5ncnc(C)c5[O-])CC4)c(=O)n3n2)CC1	5.93	4.97	0.381436	29	-14.083	-14.106	0.240546	92
30		CCc1c(N2CCN(C(=O)c3ncnc(C)c3[O-])CC2)c(=O)n2nc(-c3ccn(C4CCC4)c(=O)c3)nc2n1CC(=O)Nc1ccc(C(F)(F)F)cc1Cl	7.88	4.47	0.381137	30	-14.72	-14.662	0.581301	20
31		CCc1c(N2CCN(C(=O)c3ncnc(C)c3[O-])CC2)c(=O)n2nc(-c3ccn(F)c(=O)c3)nc2n1CC(=O)Nc1ccc(C(F)(F)F)cc1Cl	5.08	5.11	0.374265	31	-14.414	-14.52	0.479612	47
32		CCc1c(N2CCN(C(=O)c3ncnc(C)c3[O-])CC2)c(=O)n2nc(N3CCN(C#N)CC3)nc2n1CC(=O)Nc1ccc(C(F)(F)F)cc1Cl	4.82	5.84	0.372237	32	-14.148	-14.133	0.260578	88
33		CCc1c(N2CCN(C(=O)c3ncnc(C)c3[O-])CC2)c(=O)n2nc(N3CCC(OC4CCC4)CC3)nc2n1CC(=O)Nc1ccc(C(F)(F)F)cc1Cl	10.26	3.74	0.369555	33	-14.476	-14.572	0.511729	39
34		CCc1c(N2CCN(C(=O)c3ncnc(C)c3[O-])CC2)c(=O)n2nc(-c3ccn(Cl)c(=O)c3)nc2n1CC(=O)Nc1ccc(C(F)(F)F)cc1Cl	5.83	4.86	0.368745	34	-14.639	-14.567	0.525926	33
35		CCc1c(N2CCN(C(=O)c3ncnc(C)c3[O-])CC2)c(=O)n2nc(-c3ccc(Cl)cc3)nc2n1CC(=O)Nc1ccc(C(F)(F)F)cc1Cl	6.72	4.56	0.361883	35	-14.53	-14.594	0.528158	32
36		CCc1c(N2CCN(C(=O)c3ncnc(C)c3[O-])CC2)c(=O)n2nc(-c3ccc(-c4ccccc4OC)cc3)nc2n1CC(=O)Nc1ccc(C(F)(F)F)cc1Cl	4.48	6.7	0.35992	36	-15.141	-15.223	0.901568	2
37		CCc1c(N2CCN(C(=O)c3ncnc(C)c3[O-])CC2)c(=O)n2nc(N3CCN(C(F)F)CC3)nc2n1CC(=O)Nc1ccc(C(F)(F)F)cc1Cl	3.54	10.47	0.358473	37	-14.189	-14.103	0.249903	89
38		CCc1c(N2CCN(C(=O)c3ncnc(C)c3[O-])CC2)c(=O)n2nc(-c3ccc(N(C)C)cc3)nc2n1CC(=O)Nc1ccc(C(F)(F)F)cc1Cl	4.54	5.58	0.339418	38	-14.791	-14.755	0.634661	8
39		CCc1c(N2CCN(C(=O)c3ncnc(C)c3[O-])CC2)c(=O)n2nc(-c3ccn(C(C)(C)C)c(=O)c3)nc2n1CC(=O)Nc1ccc(C(F)(F)F)cc1Cl	3.99	7.79	0.338669	39	-14.93	-14.675	0.609228	12
40		CCc1c(N2CCN(C(=O)c3ncnc(C)c3[O-])CC2)c(=O)n2nc(N3CCN(C(C)(C)C)CC3)nc2n1CC(=O)Nc1ccc(C(F)(F)F)cc1Cl	8.49	3.8	0.332932	40	-13.965	-14.063	0.207161	97
41		CCc1c(N2CCN(C(=O)c3ncnc(C)c3[O-])CC2)c(=O)n2nc(-c3ccn(OC4CCC4)c(=O)c3)nc2n1CC(=O)Nc1ccc(C(F)(F)F)cc1Cl	5.79	4.45	0.329383	41	-14.694	-14.64	0.567736	23
42		CCc1c(N2CCN(C(=O)c3ncnc(C)c3[O-])CC2)c(=O)n2nc(-c3ccc(C(C)(C)C)cc3)nc2n1CC(=O)Nc1ccc(C(F)(F)F)cc1Cl	4.4	5.33	0.320198	42	-14.652	-14.709	0.59764	16
43		CCc1c(N2CCN(C(=O)c3ncnc(C)c3[O-])CC2)c(=O)n2nc(-c3ccc(OC(F)F)cc3)nc2n1CC(=O)Nc1ccc(C(F)(F)F)cc1Cl	5.04	4.53	0.318977	43	-13.379	-13.766	0	103
44		CCc1c(N2CCN(C(=O)c3ncnc(C)c3[O-])CC2)c(=O)n2nc(-c3ccc(C)cc3)nc2n1CC(=O)Nc1ccc(C(F)(F)F)cc1Cl	4.11	6.35	0.316401	44	-14.493	-14.501	0.478276	48
45		CCc1c(N2CCN(C(=O)c3ncnc(C)c3[O-])CC2)c(=O)n2nc(-c3ccc(C4CCO4)cc3)nc2n1CC(=O)Nc1ccc(C(F)(F)F)cc1Cl	3.67	8.13	0.316082	45	-14.314	-14.44	0.429729	59
46		CCc1c(N2CCN(C(=O)c3ncnc(C)c3[O-])CC2)c(=O)n2nc(N3CCC(OC(F)(F)F)CC3)nc2n1CC(=O)Nc1ccc(C(F)(F)F)cc1Cl	6.56	3.96	0.301858	46	-14.218	-14.264	0.332671	73
47		CCc1c(N2CCN(C(=O)c3ncnc(C)c3[O-])CC2)c(=O)n2nc(N3CCC(F)CC3)nc2n1CC(=O)Nc1ccc(C(F)(F)F)cc1Cl	5.14	4.32	0.301692	47	-14.109	-14.153	0.266502	86
48		CCc1c(N2CCN(C(=O)c3ncnc(C)c3[O-])CC2)c(=O)n2nc(N3CCC(C(C)C)CC3)nc2n1CC(=O)Nc1ccc(C(F)(F)F)cc1Cl	7.52	3.68	0.298541	48	-14.32	-14.318	0.369872	68
49		CCc1c(N2CCN(C(=O)c3ncnc(C)c3[O-])CC2)c(=O)n2nc(N3CCN(C(C)C)CC3)nc2n1CC(=O)Nc1ccc(C(F)(F)F)cc1Cl	3.88	6.5	0.297957	49	-14.04	-14.282	0.323384	76
50		CCc1c(N2CCN(C(=O)c3ncnc(C)c3[O-])CC2)c(=O)n2nc(N3CCC(C4CCC4)CC3)nc2n1CC(=O)Nc1ccc(C(F)(F)F)cc1Cl	5.37	4.18	0.294066	50	-14.399	-14.437	0.436938	55
51		CCc1c(N2CCN(C(=O)c3ncnc(C)c3[O-])CC2)c(=O)n2nc(-c3ccn(C)c(=O)c3)nc2n1CC(=O)Nc1ccc(C(F)(F)F)cc1Cl	3.89	6.27	0.293525	51	-14.556	-14.474	0.471339	50
52		CCOc1ccc(-c2nc3n(CC(=O)Nc4ccc(C(F)(F)F)cc4Cl)c(CC)c(N4CCN(C(=O)c5ncnc(C)c5[O-])CC4)c(=O)n3n2)cc1	3.44	8.09	0.293188	52	-14.489	-14.475	0.46498	51
53		CCc1c(N2CCN(C(=O)c3ncnc(C)c3[O-])CC2)c(=O)n2nc(-c3ccc(C(C)C)cc3)nc2n1CC(=O)Nc1ccc(C(F)(F)F)cc1Cl	5.32	4.18	0.292873	53	-14.666	-14.649	0.569333	22
54		CCc1c(N2CCN(C(=O)c3ncnc(C)c3[O-])CC2)c(=O)n2nc(-c3ccn(C4CC4)c(=O)c3)nc2n1CC(=O)Nc1ccc(C(F)(F)F)cc1Cl	5.29	4.08	0.282789	54	-14.752	-14.694	0.600436	13
55		CCc1c(N2CCN(C(=O)c3ncnc(C)c3[O-])CC2)c(=O)n2nc(-c3ccc(OC4CCC4)cc3)nc2n1CC(=O)Nc1ccc(C(F)(F)F)cc1Cl	3.36	7.8	0.27876	55	-14.722	-14.821	0.660316	5
56		CCc1c(N2CCN(C(=O)c3ncnc(C)c3[O-])CC2)c(=O)n2nc(-c3ccc(C4CC4)cc3)nc2n1CC(=O)Nc1ccc(C(F)(F)F)cc1Cl	4	5.16	0.278031	56	-14.666	-14.624	0.556941	25
57		CCc1c(N2CCN(C(=O)c3ncnc(C)c3[O-])CC2)c(=O)n2nc(-c3ccc(N4CCC4)cc3)nc2n1CC(=O)Nc1ccc(C(F)(F)F)cc1Cl	6.81	3.63	0.276912	57	-14.598	-14.602	0.53908	29
58		CCc1c(N2CCN(C(=O)c3ncnc(C)c3[O-])CC2)c(=O)n2nc(-c3ccn(OC(C)(C)C)c(=O)c3)nc2n1CC(=O)Nc1ccc(C(F)(F)F)cc1Cl	3.57	6.83	0.276091	58	-14.324	-14.778	0.512103	38
59		CCc1c(N2CCN(C(=O)c3ncnc(C)c3[O-])CC2)c(=O)n2nc(N3CCC(Cl)CC3)nc2n1CC(=O)Nc1ccc(C(F)(F)F)cc1Cl	4.12	4.57	0.275669	59	-14.282	-14.25	0.332279	74
60		CCc1c(N2CCN(C(=O)c3ncnc(C)c3[O-])CC2)c(=O)n2nc(N3CC[NH+](c4ccccc4OC)CC3)nc2n1CC(=O)Nc1ccc(C(F)(F)F)cc1Cl	5.15	3.99	0.271017	60	-15.04	-15.003	0.783058	4
61		CCc1c(N2CCN(C(=O)c3ncnc(C)c3[O-])CC2)c(=O)n2nc(N3CCN(OC4CCC4)CC3)nc2n1CC(=O)Nc1ccc(C(F)(F)F)cc1Cl	3.99	4.66	0.265366	61	-14.399	-14.436	0.436442	57
62		CCc1c(N2CCN(C(=O)c3ncnc(C)c3[O-])CC2)c(=O)n2nc(N3CCC(C4COC4)CC3)nc2n1CC(=O)Nc1ccc(C(F)(F)F)cc1Cl	3.59	6.13	0.261606	62	-14.324	-14.399	0.41043	63
63		CCc1c(N2CCN(C(=O)c3ncnc(C)c3[O-])CC2)c(=O)n2nc(N3CCC(N4CCC4)CC3)nc2n1CC(=O)Nc1ccc(C(F)(F)F)cc1Cl	3.48	6.55	0.260941	63	-14.369	-14.403	0.417016	62
64		CCc1c(N2CCN(C(=O)c3ncnc(C)c3[O-])CC2)c(=O)n2nc(-c3ccn(C#N)c(=O)c3)nc2n1CC(=O)Nc1ccc(C(F)(F)F)cc1Cl	4.45	4.06	0.260868	64	-14.392	-14.533	0.483805	45
65		CCc1c(N2CCN(C(=O)c3ncnc(C)c3[O-])CC2)c(=O)n2nc(-c3ccc(OC4CC4)cc3)nc2n1CC(=O)Nc1ccc(C(F)(F)F)cc1Cl	4.06	4.15	0.259991	65	-14.506	-14.51	0.484067	44
66		CCc1c(N2CCN(C(=O)c3ncnc(C)c3[O-])CC2)c(=O)n2nc(N3CCN(N4CCC4)CC3)nc2n1CC(=O)Nc1ccc(C(F)(F)F)cc1Cl	3.72	5.33	0.255282	66	-14.09	-14.048	0.212514	95
67		CCc1c(N2CCN(C(=O)c3ncnc(C)c3[O-])CC2)c(=O)n2nc(-c3ccn(C(F)(F)F)c(=O)c3)nc2n1CC(=O)Nc1ccc(C(F)(F)F)cc1Cl	5.25	3.77	0.252795	67	-14.713	-14.702	0.600411	14
68		CCc1c(N2CCN(C(=O)c3ncnc(C)c3[O-])CC2)c(=O)n2nc(N3CCC(OC(C)(C)C)CC3)nc2n1CC(=O)Nc1ccc(C(F)(F)F)cc1Cl	4.53	3.93	0.250599	68	-14.287	-14.359	0.386818	65
69		CCc1c(N2CCN(C(=O)c3ncnc(C)c3[O-])CC2)c(=O)n2nc(-c3ccn(C4COC4)c(=O)c3)nc2n1CC(=O)Nc1ccc(C(F)(F)F)cc1Cl	3.84	4.55	0.24847	69	-14.635	-14.538	0.511143	40
70		CCc1c(N2CCN(C(=O)c3ncnc(C)c3[O-])CC2)c(=O)n2nc(N3CCN(F)CC3)nc2n1CC(=O)Nc1ccc(C(F)(F)F)cc1Cl	5.94	3.52	0.245844	70	-14.239	-14.12	0.263444	87
71		CCc1c(N2CCN(C(=O)c3ncnc(C)c3[O-])CC2)c(=O)n2nc(-c3ccn(OC(F)(F)F)c(=O)c3)nc2n1CC(=O)Nc1ccc(C(F)(F)F)cc1Cl	3.78	4.46	0.240635	71	-14.657	-14.695	0.591213	18
72		CCc1c(N2CCN(C(=O)c3ncnc(C)c3[O-])CC2)c(=O)n2nc(N3CCN(OC4CC4)CC3)nc2n1CC(=O)Nc1ccc(C(F)(F)F)cc1Cl	4.85	3.74	0.240438	72	-14.251	-14.192	0.30036	80
73		CCc1c(N2CCN(C(=O)c3ncnc(C)c3[O-])CC2)c(=O)n2nc(-c3ccn(C(C)C)c(=O)c3)nc2n1CC(=O)Nc1ccc(C(F)(F)F)cc1Cl	3.48	5.54	0.237288	73	-14.69	-14.534	0.514787	36
74		CCc1c(N2CCN(C(=O)c3ncnc(C)c3[O-])CC2)c(=O)n2nc(N3CCN(Cl)CC3)nc2n1CC(=O)Nc1ccc(C(F)(F)F)cc1Cl	3.72	4.3	0.23116	74	-14.269	-14.18	0.296253	81
75		CCc1c(N2CCN(C(=O)c3ncnc(C)c3[O-])CC2)c(=O)n2nc(N3CCN(C4CCC4)CC3)nc2n1CC(=O)Nc1ccc(C(F)(F)F)cc1Cl	3.64	4.53	0.228909	75	-13.834	-14.079	0.20169	99
76		CCc1c(N2CCN(C(=O)c3ncnc(C)c3[O-])CC2)c(=O)n2nc(N3CCC(C#N)CC3)nc2n1CC(=O)Nc1ccc(C(F)(F)F)cc1Cl	4.09	3.8	0.22792	76	-14.299	-14.242	0.330053	75
77		CCc1c(N2CCN(C(=O)c3ncnc(C)c3[O-])CC2)c(=O)n2nc(N3CCN(OC(F)(F)F)CC3)nc2n1CC(=O)Nc1ccc(C(F)(F)F)cc1Cl	3.62	4.56	0.227702	77	-14.074	-14.082	0.227729	94
78		CCc1c(N2CCN(C(=O)c3ncnc(C)c3[O-])CC2)c(=O)n2nc(N3CC[NH+](c4cccc5c4OCC5)CC3)nc2n1CC(=O)Nc1ccc(C(F)(F)F)cc1Cl	3.68	4.23	0.225702	78	-15.069	-15.094	0.83113	3
79		CCc1c(N2CCN(C(=O)c3ncnc(C)c3[O-])CC2)c(=O)n2nc(-c3ccn(OC(F)F)c(=O)c3)nc2n1CC(=O)Nc1ccc(C(F)(F)F)cc1Cl	3.46	5.06	0.224137	79	-14.582	-14.611	0.541904	27
80		CCc1c(N2CCN(C(=O)c3ncnc(C)c3[O-])CC2)c(=O)n2nc(N3CCN(OC)CC3)nc2n1CC(=O)Nc1ccc(C(F)(F)F)cc1Cl	5.29	3.45	0.223773	80	-14.017	-14.199	0.279891	83
81		CCc1c(N2CCN(C(=O)c3ncnc(C)c3[O-])CC2)c(=O)n2nc(-c3ccc(C4CCO4)cc3)nc2n1CC(=O)Nc1ccc(C(F)(F)F)cc1Cl	2.93	6.96	0.218037	81	-14.695	-14.705	0.600057	15
82		CCc1c(N2CCN(C(=O)c3ncnc(C)c3[O-])CC2)c(=O)n2nc(N3CCN(OC(C)(C)C)CC3)nc2n1CC(=O)Nc1ccc(C(F)(F)F)cc1Cl	3.19	5.82	0.21616	82	-14.187	-14.423	0.40831	64
83		CCc1c(N2CCN(C(=O)c3ncnc(C)c3[O-])CC2)c(=O)n2nc(N3CCC(C(C)(C)C)CC3)nc2n1CC(=O)Nc1ccc(C(F)(F)F)cc1Cl	4.17	3.65	0.215778	83	-14.388	-14.421	0.427882	60
84		CCc1c(N2CCN(C(=O)c3ncnc(C)c3[O-])CC2)c(=O)n2nc(N3CCN(C)CC3)nc2n1CC(=O)Nc1ccc(C(F)(F)F)cc1Cl	5.16	3.33	0.209429	84	-13.911	-14.122	0.230881	93
85		CCc1c(N2CCN(C(=O)c3ncnc(C)c3[O-])CC2)c(=O)n2nc(-c3ccn(N4CCC4)c(=O)c3)nc2n1CC(=O)Nc1ccc(C(F)(F)F)cc1Cl	5.29	3.23	0.203164	85	-14.557	-14.482	0.475406	49
86		CCc1c(N2CCN(C(=O)c3ncnc(C)c3[O-])CC2)c(=O)n2nc(N3CCN(C4CCO4)CC3)nc2n1CC(=O)Nc1ccc(C(F)(F)F)cc1Cl	3.52	3.86	0.201762	86	-13.968	-14.197	0.273886	84
87		CCc1c(N2CCN(C(=O)c3ncnc(C)c3[O-])CC2)c(=O)n2nc(N3CCC(C(F)F)CC3)nc2n1CC(=O)Nc1ccc(C(F)(F)F)cc1Cl	3.53	3.64	0.197565	87	-14.169	-14.174	0.283049	82
88		CCc1c(N2CCN(C(=O)c3ncnc(C)c3[O-])CC2)c(=O)n2nc(N3CCN(OC(F)F)CC3)nc2n1CC(=O)Nc1ccc(C(F)(F)F)cc1Cl	4.33	3.4	0.196177	88	-14.019	-14.053	0.207728	96
89		CCc1c(N2CCN(C(=O)c3ncnc(C)c3[O-])CC2)c(=O)n2nc(N3CCN(CC)CC3)nc2n1CC(=O)Nc1ccc(C(F)(F)F)cc1Cl	6.11	2.88	0.189948	89	-14.091	-13.915	0.146693	100
90		CCc1c(N2CCN(C(=O)c3ncnc(C)c3[O-])CC2)c(=O)n2nc(-c3ccn(OC)c(=O)c3)nc2n1CC(=O)Nc1ccc(C(F)(F)F)cc1Cl	5.23	3.04	0.183934	90	-14.487	-14.656	0.55449	26
91		CCc1c(N2CCN(C(=O)c3ncnc(C)c3[O-])CC2)c(=O)n2nc(N3CCN(C(F)(F)F)CC3)nc2n1CC(=O)Nc1ccc(C(F)(F)F)cc1Cl	3.28	3.54	0.171356	91	-14.243	-14.217	0.311933	79
92		CCc1c(N2CCN(C(=O)c3ncnc(C)c3[O-])CC2)c(=O)n2nc(-c3ccn(C4CCO4)c(=O)c3)nc2n1CC(=O)Nc1ccc(C(F)(F)F)cc1Cl	3.24	3.66	0.170348	92	-14.488	-14.61	0.531792	31
93		CCc1c(N2CCN(C(=O)c3ncnc(C)c3[O-])CC2)c(=O)n2nc(N3CCC(OC(F)F)CC3)nc2n1CC(=O)Nc1ccc(C(F)(F)F)cc1Cl	2.83	5.32	0.170083	93	-14.326	-14.348	0.385356	66
94		CCc1c(N2CCN(C(=O)c3ncnc(C)c3[O-])CC2)c(=O)n2nc(N3CCN(C4CCO4)CC3)nc2n1CC(=O)Nc1ccc(C(F)(F)F)cc1Cl	3.02	4.53	0.16972	94	-13.705	-13.983	0.140909	101
95		CCc1c(N2CCN(C(=O)c3ncnc(C)c3[O-])CC2)c(=O)n2nc(-c3ccn(C(F)F)c(=O)c3)nc2n1CC(=O)Nc1ccc(C(F)(F)F)cc1Cl	6.29	2.34	0.143658	95	-14.643	-14.584	0.534762	30
96		CCc1c(N2CCN(C(=O)c3ncnc(C)c3[O-])CC2)c(=O)n2nc(-c3ccc(OC(C)C)cc3)nc2n1CC(=O)Nc1ccc(C(F)(F)F)cc1Cl	2.3	6.24	0.141032	96	-14.353	-14.446	0.436693	56
97		CCc1c(N2CCN(C(=O)c3ncnc(C)c3[O-])CC2)c(=O)n2nc(-c3ccn(OC(C)C)c(=O)c3)nc2n1CC(=O)Nc1ccc(C(F)(F)F)cc1Cl	1.88	7.75	0.1363	97	-14.399	-14.199	0.31897	78
98		CCc1c(N2CCN(C(=O)c3ncnc(C)c3[O-])CC2)c(=O)n2nc(N3CCC(OC(C)C)CC3)nc2n1CC(=O)Nc1ccc(C(F)(F)F)cc1Cl	2.06	6.7	0.128893	98	-14.438	-14.475	0.459763	52
99		CCc1c(N2CCN(C(=O)c3ncnc(C)c3[O-])CC2)c(=O)n2nc(-c3ccc(OC(F)(F)F)cc3)nc2n1CC(=O)Nc1ccc(C(F)(F)F)cc1Cl	2.46	4.47	0.114855	99	-14.549	-14.554	0.510275	41
100		CCc1c(N2CCN(C(=O)c3ncnc(C)c3[O-])CC2)c(=O)n2nc(-c3ccc(C#N)cc3)nc2n1CC(=O)Nc1ccc(C(F)(F)F)cc1Cl	4.43	2.41	0.105824	100	-14.633	-14.565	0.524321	34
101		CCc1c(N2CCN(C(=O)c3ncnc(C)c3[O-])CC2)c(=O)n2nc(-c3ccc(OC(C)(C)C)cc3)nc2n1CC(=O)Nc1ccc(C(F)(F)F)cc1Cl	2.7	3.03	0.104043	101	-14.578	-14.717	0.594035	17
102		CCc1c(N2CCN(C(=O)c3ncnc(C)c3[O-])CC2)c(=O)n2nc(N3CCC(C4CC4)CC3)nc2n1CC(=O)Nc1ccc(C(F)(F)F)cc1Cl	4.57	2.13	0.0829358	102	-14.355	-14.241	0.335286	72
103		CCc1c(N2CCN(C(=O)c3ncnc(C)c3[O-])CC2)c(=O)n2nc(-c3ccc(F)cc3)nc2n1CC(=O)Nc1ccc(C(F)(F)F)cc1Cl	3.03	1.93	0.0274463	103	-14.476	-14.462	0.457206	53
